# Microbiome-Derived RNA Promotes Heritable Defense Against Intracellular Pathogens in *Caenorhabditis elegans*

**DOI:** 10.64898/2026.06.09.731142

**Authors:** Jordan D. West, Samuel A. Schwartz, Samuel Li, Peri Roper, Vladimir Lažetić

## Abstract

Intestinal microbiota shape host immunity, but whether they can pre-activate defense against intracellular pathogens remains unclear. Here, we identify a natural microbiome member, *Stenotrophomonas indicatrix* JUb19, as the first example of a bacterium that partially induces the Intracellular Pathogen Response in *Caenorhabditis elegans* in the absence of infection. This response is coupled to broader metabolic remodeling, suggesting that combined immune and metabolic changes contribute to defense. We show that bacterial single-stranded RNA contributes to this effect, identifying a novel microbiome-derived signal that links microbial exposure to host defense. JUb19 exposure reduces susceptibility to both viral and microsporidian pathogens and confers inherited protection to unexposed progeny, but at a cost to parental fitness. These findings reveal a mechanism by which microbiome-derived RNA programs immunity against intracellular pathogens across generations.
