## Supplementary Table 5 for "Microbiome-Derived RNA Promotes Heritable Defense Against Intracellular Pathogens in *Caenorhabditis elegans*"

### Sheet: Sheet1
Supplementary Table 5 - Comparisons of upregulated genes between JUb19 and three Stenotrophomonas maltophilia strains
JUb19 – (K279a ∪ JV3 ∪ JCMS)	K279a – (JUb19 ∪ JV3 ∪ JCMS)	JV3 – (JUb19 ∪ K279a ∪ JCMS)	JCMS – (JUb19 ∪ K279a ∪ JV3)	(JV3 ∩ JCMS) – (JUb19 ∪ K279a)	(JUb19 ∩ JV3 ∩ JCMS) – K279a	(JUb19 ∩ K279a ∩ JCMS) – JV3	(K279a ∩ JCMS) – (JUb19 ∪ JV3)	(K279a ∩ JV3) – (JUb19 ∪ JCMS)	(K279a ∩ JV3 ∩ JCMS) – JUb19	JUb19 ∩ K279a ∩ JV3 ∩ JCMS
WBGene00016670	WBGene00000781	WBGene00000220	WBGene00000979	WBGene00000191	WBGene00000190	WBGene00007228	WBGene00000981	WBGene00010039	WBGene00001397	WBGene00001158
WBGene00270321	WBGene00003095	WBGene00000541	WBGene00003700	WBGene00000522		WBGene00008629	WBGene00000983	WBGene00010848	WBGene00001677	WBGene00001399
WBGene00016669	WBGene00012191	WBGene00001108	WBGene00007322	WBGene00000783		WBGene00009877	WBGene00000991	WBGene00019154	WBGene00002259	WBGene00003099
WBGene00001436	WBGene00015052	WBGene00001477	WBGene00007675	WBGene00000841		WBGene00017123	WBGene00001150		WBGene00003091	WBGene00008494
WBGene00010149	WBGene00018375	WBGene00001623	WBGene00008492	WBGene00001770		WBGene00017751	WBGene00001156		WBGene00005003	WBGene00011850
WBGene00013254	WBGene00019376	WBGene00001671	WBGene00008493	WBGene00001778			WBGene00001157		WBGene00008575	WBGene00017335
WBGene00000461	WBGene00019699	WBGene00001724	WBGene00010747	WBGene00001885			WBGene00002257		WBGene00009431	WBGene00017678
WBGene00010606	WBGene00020741	WBGene00001772	WBGene00010750	WBGene00002021			WBGene00003093		WBGene00010256	WBGene00021002
WBGene00009061	WBGene00020989	WBGene00001786	WBGene00010961	WBGene00002271			WBGene00003094		WBGene00010310	WBGene00021581
WBGene00010519	WBGene00194769	WBGene00001858	WBGene00011321	WBGene00002272			WBGene00004196		WBGene00010473
WBGene00011486	WBGene00007605	WBGene00001899	WBGene00011799	WBGene00002273			WBGene00007130		WBGene00011699
WBGene00004820	WBGene00007728	WBGene00002090	WBGene00011894	WBGene00002274			WBGene00007358		WBGene00011997
WBGene00008526	WBGene00008352	WBGene00002120	WBGene00012027	WBGene00003090			WBGene00007808		WBGene00012947
WBGene00004750	WBGene00008917	WBGene00002269	WBGene00012680	WBGene00003092			WBGene00007964		WBGene00013364
WBGene00008904	WBGene00010644	WBGene00002393	WBGene00012824	WBGene00003640			WBGene00008167		WBGene00013841
WBGene00012021	WBGene00010943	WBGene00002881	WBGene00016218	WBGene00003653			WBGene00008350		WBGene00015178
WBGene00004821	WBGene00012970	WBGene00003605	WBGene00016224	WBGene00003702			WBGene00008392		WBGene00015483
WBGene00016695	WBGene00016883	WBGene00003957	WBGene00017060	WBGene00003713			WBGene00008519		WBGene00016061
WBGene00016022	WBGene00017048	WBGene00004053	WBGene00018540	WBGene00003844			WBGene00008598		WBGene00018562
WBGene00013319	WBGene00019830	WBGene00004104	WBGene00018708	WBGene00004809			WBGene00008810		WBGene00018707
WBGene00000301	WBGene00021772	WBGene00004155	WBGene00018939	WBGene00005141			WBGene00009493		WBGene00018760
WBGene00004813	WBGene00022333	WBGene00004219	WBGene00020352	WBGene00006418			WBGene00009902		WBGene00019146
WBGene00007121	WBGene00022574	WBGene00005657	WBGene00022494	WBGene00006464			WBGene00009903		WBGene00019404
WBGene00008534	WBGene00001842	WBGene00006650	WBGene00044073	WBGene00006467			WBGene00010063		WBGene00020760
WBGene00045291	WBGene00004987	WBGene00006651	WBGene00044660	WBGene00006533			WBGene00010328		WBGene00021167
WBGene00010568	WBGene00005004	WBGene00006676	WBGene00044712	WBGene00006627			WBGene00011362		WBGene00022375
WBGene00018094	WBGene00007739	WBGene00006947	WBGene00206418	WBGene00006628			WBGene00011682		WBGene00044206
WBGene00000422	WBGene00007890	WBGene00007875	WBGene00219207	WBGene00006680			WBGene00011801		WBGene00044492
WBGene00011981	WBGene00008025	WBGene00007957	WBGene00000829	WBGene00007097			WBGene00012323		WBGene00044607
WBGene00013453	WBGene00008543	WBGene00008301	WBGene00000984	WBGene00007153			WBGene00012780		WBGene00044649
WBGene00008838	WBGene00008708	WBGene00008605	WBGene00001242	WBGene00007366			WBGene00013284		WBGene00044697
WBGene00020702	WBGene00008960	WBGene00008900	WBGene00001588	WBGene00007404			WBGene00013541
WBGene00009086	WBGene00010705	WBGene00009030	WBGene00001782	WBGene00007440			WBGene00013594
WBGene00000708	WBGene00013548	WBGene00009394	WBGene00003252	WBGene00007460			WBGene00013836
WBGene00020758	WBGene00014044	WBGene00009430	WBGene00003763	WBGene00007506			WBGene00013901
WBGene00001435	WBGene00015106	WBGene00009653	WBGene00003766	WBGene00007833			WBGene00015295
WBGene00003979	WBGene00017076	WBGene00009692	WBGene00004059	WBGene00007932			WBGene00015950
WBGene00016457	WBGene00017260	WBGene00009778	WBGene00004061	WBGene00008105			WBGene00017131
WBGene00012958	WBGene00019105	WBGene00010019	WBGene00005654	WBGene00008132			WBGene00017197
WBGene00022669	WBGene00020016	WBGene00010475	WBGene00007152	WBGene00008199			WBGene00017332
WBGene00020379	WBGene00020066	WBGene00010573	WBGene00007716	WBGene00008234			WBGene00019022
WBGene00015171	WBGene00020660	WBGene00010745	WBGene00007857	WBGene00008486			WBGene00019060
WBGene00018050	WBGene00021028	WBGene00010752	WBGene00008564	WBGene00008577			WBGene00019388
WBGene00002124	WBGene00021335	WBGene00010790	WBGene00009056	WBGene00008584			WBGene00019551
WBGene00044436	WBGene00044363	WBGene00010899	WBGene00009070	WBGene00008602			WBGene00019668
WBGene00021711	WBGene00044792	WBGene00011175	WBGene00009238	WBGene00008850			WBGene00020574
WBGene00012436	WBGene00045406	WBGene00011213	WBGene00009296	WBGene00008944			WBGene00021874
WBGene00020771	WBGene00206485	WBGene00011524	WBGene00009624	WBGene00008988			WBGene00022252
WBGene00004802		WBGene00011737	WBGene00009715	WBGene00009393			WBGene00043062
WBGene00011642		WBGene00011926	WBGene00009927	WBGene00009396			WBGene00045052
WBGene00017584		WBGene00012032	WBGene00009972	WBGene00009397			WBGene00045397
WBGene00017843		WBGene00012101	WBGene00010106	WBGene00009428			WBGene00045456
WBGene00002125		WBGene00012144	WBGene00010242	WBGene00009429			WBGene00077698
WBGene00219313		WBGene00012163	WBGene00010657	WBGene00009433			WBGene00195060
WBGene00009651		WBGene00012525	WBGene00010957	WBGene00009487
WBGene00001949		WBGene00012540	WBGene00010958	WBGene00009488
WBGene00017402		WBGene00012554	WBGene00010959	WBGene00009522
WBGene00006552		WBGene00012688	WBGene00010963	WBGene00009898
WBGene00021797		WBGene00012728	WBGene00010967	WBGene00009957
WBGene00016822		WBGene00012757	WBGene00010998	WBGene00009971
WBGene00016824		WBGene00014046	WBGene00011314	WBGene00010050
WBGene00004354		WBGene00014136	WBGene00011463	WBGene00010062
WBGene00015112		WBGene00014183	WBGene00011611	WBGene00010086
WBGene00008844		WBGene00014253	WBGene00011756	WBGene00010125
WBGene00018037		WBGene00014569	WBGene00012604	WBGene00010128
WBGene00017538		WBGene00014836	WBGene00012821	WBGene00010597
WBGene00011342		WBGene00015048	WBGene00013222	WBGene00010655
WBGene00009300		WBGene00015574	WBGene00013778	WBGene00010658
WBGene00010493		WBGene00015716	WBGene00014000	WBGene00010659
WBGene00010972		WBGene00015910	WBGene00014200	WBGene00010749
WBGene00012723		WBGene00016017	WBGene00014864	WBGene00010822
WBGene00016138		WBGene00016424	WBGene00015081	WBGene00010851
WBGene00011010		WBGene00016762	WBGene00015100	WBGene00010977
WBGene00008862		WBGene00016845	WBGene00015362	WBGene00011190
WBGene00004351		WBGene00016997	WBGene00015626	WBGene00011330
WBGene00018438		WBGene00017416	WBGene00015739	WBGene00011445
WBGene00003219		WBGene00017433	WBGene00015828	WBGene00011450
WBGene00007282		WBGene00017434	WBGene00015859	WBGene00011494
WBGene00001186		WBGene00017535	WBGene00015860	WBGene00011957
WBGene00016485		WBGene00017592	WBGene00016324	WBGene00011979
WBGene00013659		WBGene00018210	WBGene00017151	WBGene00012450
WBGene00013481		WBGene00018225	WBGene00017473	WBGene00012462
WBGene00016712		WBGene00018237	WBGene00017504	WBGene00012533
WBGene00019578		WBGene00018643	WBGene00017512	WBGene00012572
WBGene00009939		WBGene00018823	WBGene00017660	WBGene00012583
WBGene00010051		WBGene00018946	WBGene00017680	WBGene00012748
WBGene00000387		WBGene00018966	WBGene00017806	WBGene00012961
WBGene00015899		WBGene00019101	WBGene00017836	WBGene00013119
WBGene00007225		WBGene00019273	WBGene00018195	WBGene00013555
WBGene00011509		WBGene00019327	WBGene00018343	WBGene00013559
WBGene00006431		WBGene00019370	WBGene00018873	WBGene00013763
WBGene00011011		WBGene00019717	WBGene00018906	WBGene00013837
WBGene00008965		WBGene00020194	WBGene00019115	WBGene00013838
WBGene00022292		WBGene00021118	WBGene00019166	WBGene00013845
WBGene00008085		WBGene00021252	WBGene00019329	WBGene00013900
WBGene00008822		WBGene00021340	WBGene00019579	WBGene00013968
WBGene00011505		WBGene00021520	WBGene00019605	WBGene00015216
WBGene00009361		WBGene00021556	WBGene00020015	WBGene00015537
WBGene00000460		WBGene00021600	WBGene00020080	WBGene00015598
WBGene00000870		WBGene00021895	WBGene00020200	WBGene00015823
WBGene00015972		WBGene00022083	WBGene00020329	WBGene00015932
WBGene00000444		WBGene00022142	WBGene00020361	WBGene00015933
WBGene00018446		WBGene00022441	WBGene00020458	WBGene00016425
WBGene00022667		WBGene00022891	WBGene00020522	WBGene00016769
WBGene00044901		WBGene00044166	WBGene00020703	WBGene00016785
WBGene00019153		WBGene00044418	WBGene00021019	WBGene00016788
WBGene00018578		WBGene00044421	WBGene00021274	WBGene00017093
WBGene00014097		WBGene00044623	WBGene00021503	WBGene00017270
WBGene00016486		WBGene00044783	WBGene00022258	WBGene00017329
WBGene00009606		WBGene00194695	WBGene00022260	WBGene00017467
WBGene00001569		WBGene00194708	WBGene00022326	WBGene00017726
WBGene00008210			WBGene00022411	WBGene00017727
WBGene00006619			WBGene00022575	WBGene00017764
WBGene00007290			WBGene00022657	WBGene00018194
WBGene00019799			WBGene00022868	WBGene00018646
WBGene00001470			WBGene00023414	WBGene00018724
WBGene00017583			WBGene00023458	WBGene00018725
WBGene00010555			WBGene00023486	WBGene00018729
WBGene00010492			WBGene00044332	WBGene00018730
WBGene00003784			WBGene00044707	WBGene00018731
WBGene00021275			WBGene00044990	WBGene00018874
WBGene00005008			WBGene00045146	WBGene00018907
WBGene00011956			WBGene00045273	WBGene00018971
WBGene00001522			WBGene00045293	WBGene00019213
WBGene00010234			WBGene00045400	WBGene00019564
WBGene00011615			WBGene00045404	WBGene00019659
WBGene00008789			WBGene00045458	WBGene00019660
WBGene00009301			WBGene00045507	WBGene00019738
WBGene00000465			WBGene00050927	WBGene00019744
WBGene00019989			WBGene00077563	WBGene00019931
WBGene00009280			WBGene00077681	WBGene00019973
WBGene00013658			WBGene00185118	WBGene00020453
WBGene00017263			WBGene00194747	WBGene00020455
WBGene00017046			WBGene00194836	WBGene00020456
WBGene00020290			WBGene00195073	WBGene00020579
WBGene00008535			WBGene00219217	WBGene00020591
WBGene00016725			WBGene00219307	WBGene00020774
WBGene00006393			WBGene00219571	WBGene00020985
WBGene00003865			WBGene00219849	WBGene00021050
WBGene00008536			WBGene00235391	WBGene00021178
WBGene00020948				WBGene00021253
WBGene00003111				WBGene00021262
WBGene00012299				WBGene00021435
WBGene00000980				WBGene00021464
WBGene00018786				WBGene00021518
WBGene00004745				WBGene00021583
WBGene00007128				WBGene00021590
WBGene00006804				WBGene00021872
WBGene00006546				WBGene00021879
WBGene00015903				WBGene00021892
WBGene00014117				WBGene00021977
WBGene00006394				WBGene00021978
WBGene00016087				WBGene00021979
WBGene00000803				WBGene00022096
WBGene00001606				WBGene00022330
WBGene00021035				WBGene00022331
WBGene00012301				WBGene00022338
WBGene00008825				WBGene00022382
WBGene00000396				WBGene00022484
WBGene00022455				WBGene00022644
WBGene00000388				WBGene00022645
WBGene00010000				WBGene00022736
WBGene00008464				WBGene00022848
WBGene00019811				WBGene00022873
WBGene00016716				WBGene00023423
WBGene00017548				WBGene00044207
WBGene00009930				WBGene00044280
WBGene00017986				WBGene00044289
WBGene00012783				WBGene00044402
WBGene00020496				WBGene00044457
WBGene00021763				WBGene00044468
WBGene00000913				WBGene00044681
WBGene00012512				WBGene00044757
WBGene00004106				WBGene00045411
WBGene00011898				WBGene00045412
WBGene00004747				WBGene00045416
WBGene00020214				WBGene00045457
WBGene00001607				WBGene00077525
WBGene00011741				WBGene00077593
WBGene00014667				WBGene00077594
WBGene00012672				WBGene00194713
WBGene00010199				WBGene00194717
WBGene00004243				WBGene00194926
WBGene00010351				WBGene00206354
WBGene00007651				WBGene00219770
WBGene00020812				WBGene00219816
WBGene00019606
WBGene00011820
WBGene00020199
WBGene00003410
WBGene00011063
WBGene00015083
WBGene00003661
WBGene00013380
WBGene00022586
WBGene00003231
WBGene00004078
WBGene00007709
WBGene00019357
WBGene00003229
WBGene00009233
WBGene00007332
WBGene00011501
WBGene00006996
WBGene00000137
WBGene00004374
WBGene00004945
WBGene00003395
WBGene00003071
WBGene00012104
WBGene00008882
WBGene00010609
WBGene00021658
WBGene00012020
WBGene00000995
WBGene00009701
WBGene00000074
WBGene00000868
WBGene00001325
WBGene00004984
WBGene00021596
WBGene00003228
WBGene00007028
WBGene00004798
WBGene00011729
WBGene00012546
WBGene00010542
WBGene00018427
WBGene00017134
WBGene00004392
WBGene00019862
WBGene00021781
WBGene00004027
WBGene00004242
WBGene00009035
WBGene00001148
WBGene00003965
WBGene00004208
WBGene00004377
WBGene00000156
WBGene00001081
WBGene00004140
WBGene00013719
WBGene00003230
WBGene00004241
WBGene00016576
WBGene00015102
WBGene00012435
WBGene00004217
WBGene00003026
WBGene00004765
WBGene00010621
WBGene00009404
WBGene00019971
WBGene00009897
WBGene00004148
WBGene00003155
WBGene00001647
WBGene00008218
WBGene00019871
WBGene00021056
WBGene00000866
WBGene00007150
WBGene00012935
WBGene00021093
WBGene00001653
WBGene00009007
WBGene00016995
WBGene00018819
WBGene00009186
WBGene00003918
WBGene00022452
WBGene00020208
WBGene00015677
WBGene00006349
WBGene00003159
WBGene00015194
WBGene00006618
WBGene00022037
WBGene00007979
WBGene00007168
WBGene00000409
WBGene00012879
WBGene00000289
WBGene00000482
WBGene00011352
WBGene00003183
WBGene00013926
WBGene00011242
WBGene00009441
WBGene00020366
WBGene00003864
WBGene00011532
WBGene00001597
WBGene00016178
WBGene00001579
WBGene00018137
WBGene00002144
WBGene00011399
WBGene00018302
WBGene00001974
WBGene00002992
WBGene00013208
WBGene00011489
WBGene00001980
WBGene00007643
WBGene00009368
WBGene00007297
WBGene00002276
WBGene00006562
WBGene00000186
WBGene00009367
WBGene00018585
WBGene00022762
WBGene00019087
WBGene00004095
WBGene00000898
WBGene00014115
WBGene00006443
WBGene00000537
WBGene00021883
WBGene00021296
WBGene00009065
WBGene00006324
WBGene00005022
WBGene00000168
WBGene00022775
WBGene00003048
WBGene00010806
WBGene00000102
WBGene00011146
WBGene00011503
WBGene00022598
WBGene00001609
WBGene00010480
WBGene00007433
WBGene00000423
WBGene00013857
WBGene00006406
WBGene00011250
WBGene00017967
WBGene00009508
WBGene00010159
WBGene00007500
WBGene00009587
WBGene00006941
WBGene00010641
