## Supplementary Table 6 for "Microbiome-Derived RNA Promotes Heritable Defense Against Intracellular Pathogens in *Caenorhabditis elegans*"

### Sheet: Sheet1
Supplementary Table 6 - GSEA results
Gene Set	Reference	Size	ES	NES	NOM p-val	FDR q-val	FWER p-val	Rank at Max	Leading Edge
Bacillus thuringiensis (BT247) 8h-Downregulated	Boehnisch et al. 2011	119	-0.254	-0.790032	0.787149	0.879069	1	1119	tags=10%, list=9%, signal=11%
Bacillus thuringiensis (BT247) 8h-Upregulated	Boehnisch et al. 2011	56	-0.4215	-1.31685	0	0.86165	0.652	203	tags=9%, list=2%, signal=9%
Cadmium-Upregulated	Huffman et al. 2004	374	-0.5311	-1.26954	0.098	1	0.763	4915	tags=52%, list=38%, signal=83%
Cadmium-Downregulated	Huffman et al. 2004	386	-0.3431	-0.778974	0.686747	0.863502	1	3842	tags=30%, list=30%, signal=42%
Cold Warming-Downregulated	Jiang et al. 2018	174	-0.3448	-1.10053	0.285996	0.798592	0.952	4174	tags=43%, list=33%, signal=63%
Cold Warming-Upregulated	Jiang et al. 2018	401	-0.4565	-0.87218	0.793173	0.852465	1	3647	tags=41%, list=29%, signal=55%
CRY5B-Downregulated	Huffman et al. 2004	424	-0.5141	-1.21491	0	0.830464	0.763	4631	tags=52%, list=36%, signal=78%
CRY5B-Upregulated	Huffman et al. 2004	325	-0.2955	-0.643379	0.782178	0.953842	1	3983	tags=34%, list=31%, signal=49%
Heat Killed Candida albicans-Downregulated	Pukkila-worley et al. 2011	120	-0.4075	-1.17303	0.286585	0.813806	0.9	3451	tags=45%, list=27%, signal=61%
Heat Killed Candida albicans-Upregulated	Pukkila-worley et al. 2011	93	-0.2773	-0.515261	0.885149	0.986344	1	4368	tags=53%, list=34%, signal=79%
Live Candida albicans-Downregulated	Pukkila-worley et al. 2011	154	-0.3746	-1.09557	0.280318	0.78644	0.952	3750	tags=47%, list=29%, signal=65%
Live Candida albicans-Upregulated	Pukkila-worley et al. 2011	91	-0.3593	-0.690965	0.885149	0.954977	1	1983	tags=22%, list=16%, signal=26%
DAF16-Downregulated	Murphy et al. 2003	176	-0.3127	-1.13854	0.078	0.848237	0.952	1520	tags=15%, list=12%, signal=17%
DAF16-Upregulated	Murphy et al. 2003	177	-0.3344	-0.843291	0.576238	0.853375	1	4186	tags=48%, list=33%, signal=70%
Drechmeria coniospora 12h-Downregulated	Engelmann et al. 2011	1188	-0.5282	-1.19296	0.2	0.803427	0.849	3695	tags=51%, list=29%, signal=65%
Drechmeria coniospora 12h-Upregulated	Engelmann et al. 2011	540	-0.4356	-0.84689	0.690763	0.861449	1	2874	tags=39%, list=22%, signal=48%
Drechmeria coniospora 12h-Upregulated (TWOSETS)	Engelmann et al. 2011	45	0.2121	0.472172	0.885375	0.996468	1	1089	tags=16%, list=9%, signal=17%
Pectobacterium carotovorum 24h-Downregulated	Wong et al. 2007	260	-0.2713	-0.888919	0.673597	0.83637	1	2692	tags=22%, list=21%, signal=27%
Pectobacterium carotovorum 24h-Upregulated	Wong et al. 2007	386	-0.2172	-0.683608	0.781124	0.94175	1	3584	tags=25%, list=28%, signal=34%
Enterococcus faecalis 24h-Downregulated (ENG)	Engelmann et al. 2011	352	-0.3649	-1.01916	0.413655	0.767341	1	2978	tags=30%, list=23%, signal=37%
Enterococcus faecalis 24h-Downregulated (WONG)	Wong et al. 2007	366	-0.3538	-1.10996	0.210744	0.829469	0.952	3136	tags=25%, list=25%, signal=32%
Enterococcus faecalis 24h-Upregulated (ENG)	Engelmann et al. 2011	1518	-0.5436	-1.08304	0.28719	0.77869	0.952	3323	tags=54%, list=26%, signal=64%
Enterococcus faecalis 24h-Upregulated (WONG)	Wong et al. 2007	458	-0.3713	-1.04749	0.42562	0.790913	1	3688	tags=34%, list=29%, signal=46%
Harposproilm Fungi 24h-Downregulated	Engelmann et al. 2011	830	-0.438	-1.04731	0.311245	0.772121	1	2881	tags=34%, list=23%, signal=41%
Harposproilm Fungi 24h-Upregulated	Engelmann et al. 2011	1204	-0.5478	-1.11093	0.210744	0.857022	0.952	2927	tags=48%, list=23%, signal=56%
Heat Shock-Downregulated	Mongkoldhumrongkul et al. 2010	57	-0.5553	-1.0504	0.297189	0.825287	1	3297	tags=53%, list=26%, signal=71%
Heat Shock at L2-Downregulated (Li)	Li et al. 2016	528	-0.311	-0.795501	0.780876	0.889934	1	3473	tags=32%, list=27%, signal=42%
Heat Shock at L2-Upregulated (Li)	Li et al. 2016	720	-0.3619	-1.19005	0.200413	0.778889	0.849	3626	tags=28%, list=28%, signal=36%
Heat Shock-Upregulated	Mongkoldhumrongkul et al. 2010	428	0.2222	0.554805	0.885375	1	1	1130	tags=16%, list=9%, signal=17%
HSF1-Downregulated	Li et al. 2016	343	-0.3471	-1.2155	0.29	0.879021	0.763	4723	tags=33%, list=37%, signal=51%
HSF1-Upregulated	Li et al. 2016	312	-0.2269	-0.550863	0.782178	0.997043	1	3667	tags=23%, list=29%, signal=32%
80 canonical IPR genes	Reddy et al. 2019	23	0.3685	0.73432	0.785575	1	1	1130	tags=30%, list=9%, signal=33%
JCMS (Stentrophomonas maltophilia) - Downregulated	Radeke and Herman 2020	79	-0.7457	-1.39185	0	1	0.553	1206	tags=49%, list=9%, signal=54%
JCMS (Stentrophomonas maltophilia) - Upregulated	Radeke and Herman 2020	319	-0.3614	-0.725545	0.782178	0.935416	1	3288	tags=43%, list=26%, signal=57%
JV3 (Stentrophomonas maltophilia) - Downregulated	Radeke and Herman 2020	386	-0.6153	-1.25696	0.078	1	0.763	3451	tags=62%, list=27%, signal=82%
JV3 (Stentrophomonas maltophilia) - Upregulated	Radeke and Herman 2020	260	-0.382	-0.721758	0.782178	0.930582	1	3642	tags=54%, list=28%, signal=74%
K279a (Stentrophomonas maltophilia) - Downregulated	Radeke and Herman 2020	57	-0.7946	-1.38664	0	0.862021	0.553	1145	tags=56%, list=9%, signal=61%
K279a (Stentrophomonas maltophilia) - Upregulated	Radeke and Herman 2020	110	0.4807	1.05185	0.392157	1	0.949	1509	tags=43%, list=12%, signal=48%
Myzocytiopsis humicola 12h - Downregulated	Osman et al. 2018	9	0.5243	1.36748	0	0.537917	0.652	44	tags=11%, list=0%, signal=11%
Myzocytiopsis humicola 12h - Upregulated	Osman et al. 2018	62	-0.6398	-1.04754	0.297189	0.810722	1	3424	tags=84%, list=27%, signal=114%
Myzocytiopsis humicola 24h - Downregulated	Osman et al. 2018	30	0.4929	0.977431	0.465863	1	1	2577	tags=57%, list=20%, signal=71%
Myzocytiopsis humicola 24h - Upregulated	Osman et al. 2018	72	-0.4972	-0.996485	0.373737	0.773733	1	3682	tags=58%, list=29%, signal=81%
Micrococcus luteus - Downregulated	Coolon et al. 2009	25	0.744	1.65847	0	0.197085	0.143	276	tags=16%, list=2%, signal=16%
Micrococcus luteus - Upregulated	Coolon et al. 2009	11	0.5326	1.11342	0.294347	1	0.949	1732	tags=27%, list=14%, signal=32%
Nematocida parisii 12h - Downregulated (CHEN)	Chen et al. 2017	10	-0.9153	-1.41953	0	1	0.504	150	tags=60%, list=1%, signal=61%
Nematocida parisii 12h - Upregulated (CHEN)	Chen et al. 2017	53	-0.3124	-0.681309	0.784158	0.931358	1	3201	tags=40%, list=25%, signal=53%
Nematocida parisii 16h - Upregulated (BAKOWSKI)	Bakowski et al. 2014	10	0.4958	0.913621	0.522158	1	1	264	tags=20%, list=2%, signal=20%
Nematocida parisii 30h - Downregulated (BAKOWSKI)	Bakowski et al. 2014	23	-0.7738	-1.35558	0	0.885841	0.652	1172	tags=57%, list=9%, signal=62%
Nematocida parisii 30h - Upregulated (BAKOWSKI)	Bakowski et al. 2014	34	0.3404	0.689838	0.68616	1	1	782	tags=18%, list=6%, signal=19%
Nematocida parisii 40h - Downregulated (BAKOWSKI)	Bakowski et al. 2014	173	-0.5566	-1.22202	0	1	0.763	3374	tags=61%, list=26%, signal=81%
Nematocida parisii 40h - Upregulated (BAKOWSKI)	Bakowski et al. 2014	17	0.3338	0.626896	0.784314	1	1	438	tags=18%, list=3%, signal=18%
Nematocida parisii 64h - Downregulated (BAKOWSKI)	Bakowski et al. 2014	315	-0.4596	-1.14993	0	0.883506	0.952	3393	tags=47%, list=27%, signal=63%
Nematocida parisii 64h - Upregulated (BAKOWSKI)	Bakowski et al. 2014	48	-0.2692	-0.5244	0.885149	0.995456	1	3887	tags=40%, list=30%, signal=57%
Nematocida parisii 8h - Upregulated (BAKOWSKI)	Bakowski et al. 2014	27	0.4116	0.870427	0.434783	1	1	782	tags=26%, list=6%, signal=28%
Orsay Virus 12h - Upregulated (CHEN)	Chen et al. 2017	33	0.2762	0.579278	0.88694	1	1	1595	tags=18%, list=12%, signal=21%
Orsay Virus 4d - Downregulated (SARKIES)	Chen et al. 2017	15	-0.5777	-1.00954	0.474104	0.77148	1	668	tags=20%, list=5%, signal=21%
Orsay Virus 4d - Upregulated (SARKIES)	Sarkies et al. 2013	11	-0.4295	-0.832225	0.67623	0.860047	1	1195	tags=27%, list=9%, signal=30%
pals-22 (JY3) - Downregulated	Gang et al. 2022	85	-0.7168	-1.33443	0	0.853165	0.652	1282	tags=52%, list=10%, signal=57%
pals-22 (JY3) - Upregulated	Gang et al. 2022	118	0.3468	0.694933	0.885375	1	1	1130	tags=27%, list=9%, signal=29%
PMK-1 - Upregulated	Gang et al. 2022	19	-0.5067	-1.06579	0.307692	0.79728	1	171	tags=16%, list=1%, signal=16%
PMK-1 - Downregulated	Troemel et al. 2006	65	-0.4087	-0.804438	0.584337	0.885834	1	3264	tags=54%, list=26%, signal=72%
PNP-1 (JY121) - Downregulated	Troemel et al. 2006	33	-0.2639	-0.721255	0.676471	0.917936	1	4813	tags=64%, list=38%, signal=102%
PNP-1 (JY121) - Downregulated	Tecle et al. 2021	197	-0.4285	-0.920101	0.584337	0.840312	1	3783	tags=52%, list=30%, signal=72%
PNP-1 (JY90) - Downregulated	Tecle et al. 2021	32	-0.4038	-0.922177	0.284314	0.851777	1	661	tags=16%, list=5%, signal=16%
PNP-1 (JY90) - Upregulated	Tecle et al. 2021	221	-0.4317	-0.868238	0.690763	0.850073	1	3664	tags=54%, list=29%, signal=74%
Pseudomonas aeruginosa 4h - Downregulated	Troemel et al. 2006	101	-0.6015	-1.15112	0.29	0.917115	0.952	3453	tags=61%, list=27%, signal=83%
Pseudomonas aeruginosa 4h - Upregulated	Troemel et al. 2006	249	-0.4899	-0.872907	0.793173	0.858821	1	3642	tags=53%, list=28%, signal=72%
Pseudomonas aeruginosa 8h - Downregulated	Troemel et al. 2006	197	-0.5547	-1.20922	0.192	0.831732	0.763	3054	tags=50%, list=24%, signal=65%
Pseudomonas aeruginosa 8h - Upregulated	Troemel et al. 2006	200	-0.5607	-0.962056	0.61245	0.796754	1	3583	tags=62%, list=28%, signal=85%
Pseudomonas aeruginosa - Downregulated	Coolon et al. 2009	1	-0.7042	-1.01485	0.29	0.764647	1	3783	tags=100%, list=30%, signal=142%
Pseudomonas aeruginosa - Upregulated	Coolon et al. 2009	57	0.3649	1.05918	0.371032	1	0.949	14	tags=4%, list=0%, signal=3%
Photorhabdus luminescens 24h - Downregulated (ENG)	Engelmann et al. 2011	336	-0.5192	-1.23647	0.109504	1	0.763	2982	tags=41%, list=23%, signal=52%
Photorhabdus luminescens 24h - Downregulated (WONG)	Wong et al. 2007	376	-0.3943	-1.04179	0.210744	0.762409	1	3388	tags=37%, list=26%, signal=48%
Photorhabdus luminescens 24h - Upregulated (ENG)	Engelmann et al. 2011	1651	-0.515	-1.02993	0.477912	0.764646	1	3676	tags=55%, list=29%, signal=68%
Photorhabdus luminescens 24h - Upregulated (ENG)	Wong et al. 2007	469	-0.2325	-0.689417	0.780876	0.944105	1	2725	tags=18%, list=21%, signal=22%
RNA1 WT - Upregulates	Sowa et al. 2019	51	0.3116	0.582199	0.884692	1	1	1045	tags=22%, list=8%, signal=23%
RPW24 16h - Downregulated	Pukkila-worley et al. 2012	53	-0.5423	-1.12264	0.176	0.867864	0.952	2312	tags=49%, list=18%, signal=60%
RPW24 16h - Upregulated	Pukkila-worley et al. 2012	218	-0.4912	-1.08509	0.297189	0.790784	0.952	3551	tags=48%, list=28%, signal=65%
SEK1 - Downregulated	Troemel et al. 2006	4	-0.4991	-0.9541	0.711281	0.799724	1	98	tags=25%, list=1%, signal=25%
SEK1 - Upregulated	Troemel et al. 2006	89	-0.5104	-1.21907	0.194118	0.91987	0.763	2396	tags=31%, list=19%, signal=38%
SKN1 (Germline Free) - Upregulated	Steinbaugh et al 2015	468	0.3157	1.18996	0	1	0.898	2503	tags=36%, list=20%, signal=43%
SKN1 - Upregulated (Oliveria)	Oliveira et al 2009	204	-0.5545	-1.22117	0	0.981868	0.763	3650	tags=57%, list=29%, signal=78%
SKN1 -Upregulated (Steinbaugh)	Steinbaugh et al 2015	230	-0.5038	-1.10539	0.200413	0.816055	0.952	2851	tags=44%, list=22%, signal=56%
STA-1 - Downregulated (Tanguy)	Tanguy et al. 2017	38	-0.6539	-1.42312	0	1	0.446	755	tags=37%, list=6%, signal=39%
STA-1 - Upregulated (Tanguy)	Tanguy et al. 2017	251	-0.4689	-0.893528	0.584337	0.830134	1	3653	tags=55%, list=29%, signal=76%
Staphylococcus aureus 8h - Downregulated	Irazoqui et al. 2010	174	-0.5242	-1.19356	0	0.84266	0.849	3435	tags=52%, list=27%, signal=71%
Staphylococcus aureus 8h - Upregulated	Irazoqui et al. 2010	132	0.3402	0.736679	0.792157	1	1	650	tags=16%, list=5%, signal=17%
Serratia marcescens 24h - Downregulated (ENG)	Engelmann et al. 2011	496	-0.3783	-0.899841	0.570248	0.835414	1	3136	tags=38%, list=25%, signal=48%
Serratia marcescens 24h - Downregulated (WONG)	Wong et al. 2007	405	-0.3004	-0.915836	0.584337	0.830334	1	2991	tags=23%, list=23%, signal=30%
Serratia marcescens 24h - Upregulated (ENG)	Engelmann et al. 2011	1527	-0.5515	-1.14722	0.297189	0.863504	0.952	3728	tags=60%, list=29%, signal=75%
Serratia marcescens 24h - Upregulated (WONG)	Wong et al. 2007	342	-0.2441	-0.814619	0.785859	0.880125	1	3272	tags=22%, list=26%, signal=29%
Mitochondrial Unfolded Protein Response	Shpilka et al. 2021	106	0.1341	0.527754	0.776639	1	1	9546	tags=98%, list=75%, signal=384%
ZIP-1 Dependent 30min	Lažetić et al. 2022	26	0.3861	0.804253	0.785575	1	1	782	tags=27%, list=6%, signal=29%
ZIP-1 Dependent 4h	Lažetić et al. 2023	802	-0.2936	-0.994653	0.478958	0.764395	1	2329	tags=18%, list=18%, signal=20%
