## Supplementary Table 7 for "Microbiome-Derived RNA Promotes Heritable Defense Against Intracellular Pathogens in *Caenorhabditis elegans*"

### Sheet: Sheet1
Supplementary Table 7 - C. elegans strains used this study
Strain name	Genotype
DA465	eat-2(ad465) II
ERT054	jyIs8[pals-5p::gfp, myo-2p::mCherry] X
ERT363	unc-119(ed3) III; jyEx191[pals-5::egfp::3xflag, unc-119(+)]
ERT588	zip-1(jy13) III; jyIs8[pals-5p::gfp myo-2p::mCherry] X
ERT780	drh-1(jy110) IV; jyls8[pals-5p::GFP; myo-2p::mCherry] X
GK288	unc-119(ed3) III; dkIs166[pept-1p::pgp-1::gfp, unc-119(+)]
JT296	dec-7(sa296) III
JT89	dec-2(sa89) III
N2	Wild type
WM27	rde-1(219) V
