## Supplementary Table 8 for "Microbiome-Derived RNA Promotes Heritable Defense Against Intracellular Pathogens in *Caenorhabditis elegans*"

### Sheet: Sheet1
Supplementary Table 8 - qRT-PCR primers used in this study
Primer description	Primer sequence
snb-1 qRT-PCR Forward	5’-ccggataagaccatcttgacg-3’
snb-1 qRT-PCR Reverse	5’-gacgacttcatcaacctgagc-3’
pals-5 qRT-PCR Forward	5’-cattggaaagcgatattgga-3’
pals-5 qRT-PCR Reverse	5’-tctccaggcacctatcttgtag-3’
F26F2.1 qRT-PCR Forward	5’-tggaaccaggtcagagacac-3’
F26F2.1 qRT-PCR Reverse	5’-ttgtgagaatttccgcgata-3’
F26F2.3 qRT-PCR Forward	5’-ggaaagggaatgcattatgg-3’
F26F2.3 qRT-PCR Reverse	5’-ccgcacggttatttctcat-3’
F26F2.4 qRT-PCR Forward	5’-caacaatacactgcggatgg-3’
F26F2.4 qRT-PCR Reverse	5’-tcgcactgttattcatctcca-3’
skr-5 qRT-PCR Forward	5’-cgaagagcaagatgtcaaaattg-3’
skr-5 qRT-PCR Reverse	5’-agaagcttggattgattggca-3’
cul-6 qRT-PCR Forward	5’-ctgggcttactcacaatgcc-3’
cul-6 qRT-PCR Reverse	5’-gcagagttggcttgctgtaa-3’
